# Engineered Extracellular Vesicles Enriched with the miR-214/199a Cluster Enhance the Efficacy of Chemotherapy for Ovarian Cancer

**DOI:** 10.1101/2025.07.18.665422

**Authors:** Weida Wang, Ayesha Alvero, Yi Qin, Mingjin Wang, Alexandra Fox, Yanfeng Li, Michael Millman, Amy Kemper, Gil Mor, Xian Shuang Liu, Michael Chopp, Zheng Gang Zhang, Yi Zhang

## Abstract

Recurrent ovarian cancer (OC) remains a major cause of mortality due to chemoresistance and metastasis. Epigenetic dysfunction, particularly through altered microRNA (miRNA) expression, contributes to disease progression. Targeting these molecular aberrations is critical to prevent recurrence, limit metastasis and improve patient outcomes. Here, we identify the miR-214-3p/miR-199a-5p cluster as a stage-associated, tumor-suppressive network that is lost in recurrent and chemoresistant OC, but can be restored using engineered small extracellular vesicles enriched with this cluster (m214-sEVs). Using a clinically relevant mouse model that mimics spontaneous OC relapse following first-line platinum-based chemotherapy, we showed that m214-sEVs were internalized by OC cells and the OC niche fibroblasts via clathrin-mediated endocytosis, resulting in the elevation of miR-214-3p/miR-199a-5p and the downregulation of chemoresistance-associated genes, including toll-like receptor 4 (TLR4), β-catenin, and the soluble N-ethylmaleimide-sensitive factor attachment protein receptor (SNARE) protein YKT6. Moreover, secondary tumor-derived sEVs (t-sEVs) released by OC and niche cells that internalized m214-sEVs reduced pro-metastatic proteins, such as integrin β1 and matrix metalloproteinase 9 (MMP9), in their cargo and limited their capacity to promote invasion and resistance. In vitro, YKT6 overexpression in ovarian cancer stem cells (OCSCs) attenuated the effect of m214-sEVs on sensitizing carboplatin to block OCSC migration. These findings demonstrate that engineered m214-sEVs designed to restore clinically lost tumor-suppressive miRNAs can concurrently reverse chemoresistance and reprogram tumor-derived EV communication by targeting oncogenic networks.

**Statement of Significance:** Engineered small extracellular vesicles delivering miR-214-3p/miR-199a-5p overcome chemoresistance and inhibit recurrence in ovarian cancer by targeting oncogenic networks and reprogramming tumor-derived extracellular vesicle communication within the tumor microenvironment.
