## Supplemental Excel 3 for "Engineered Extracellular Vesicles Enriched with the miR-214/199a Cluster Enhance the Efficacy of Chemotherapy for Ovarian Cancer"

### Sheet: Figure 2
	CD63								CD81
								225kDa
225kDa
								80kDa
80kDa								35kDa
								25kDa
35kDa
25kDa								10kDa
10kDa
	CD9								Calnexin
225kDa								225kDa
80kDa								80kDa
35kDa								35kDa
25kDa								25kDa
10kDa								10kDa

### Sheet: Figure 5
	Fig. 5 B
	TLR4								β-catenin
225kDa
115kDa
80kDa								225kDa
35kDa
25kDa								115kDa
								80kDa
10kDa
	Cleaved Cas 3								β-actin
								225kDa
								115kDa
								80kDa
								35kDa
								25kDa
35kDa								10kDa
25kDa
10kDa
	Fig 5. D
	TLR4								β-catenin
								115kDa
								80kDa
225kDa
115kDa
80kDa
35kDa
25kDa
10kDa
	β-actin
225kDa
115kDa
80kDa
35kDa
25kDa
10kDa

### Sheet: Figure 6
	Integrin β1								MMP2								MMP9
225kDa								225kDa
115kDa								115kDa
80kDa								80kDa
																225kDa
																115kDa
																80kDa
	CD63								CD9
115kDa
80kDa								225kDa
35kDa
25kDa								115kDa
								80kDa
10kDa
								35kDa
								25kDa
								10kDa

### Sheet: Figure 7
	Fig 7. C
	Ykt6								β-actin
225kDa
115kDa								225kDa
80kDa								115kDa
								80kDa
35kDa
25kDa								35kDa
								25kDa
10kDa
								10kDa
	Fig 7. I
	Integrin β1								MMP2								MMP9
								225kDa
								115kDa								225kDa
								80kDa								115kDa
225kDa																80kDa
115kDa
80kDa								35kDa
								25kDa								35kDa
																25kDa
35kDa
25kDa								10kDa
																10kDa
10kDa
	CD63								CD9
225kDa
115kDa								115kDa
80kDa								80kDa
								35kDa
35kDa								25kDa
25kDa
								10kDa
10kDa

### Sheet: Supp Figure 6
	YKT6
225kDa
115kDa
80kDa
35kDa
25kDa
10kDa
	β-actin
225kDa
115kDa
80kDa
35kDa
25kDa
10kDa
